# Yeast Knowledge Graphs Database for Exploring *Saccharomyces cerevisiae* and *Schizosaccharomyces pombe*

**DOI:** 10.1101/2024.12.04.626523

**Authors:** Mani R Kumar, Karthick Raja Arulprakasam, An-Nikol Kutevska, Marek Mutwil, Guillaume Thibault

## Abstract

Biomedical literature contains an extensive wealth of information on gene and protein function across various biological processes and diseases. However, navigating this vast and often restricted-access data can be challenging, making it difficult to extract specific insights efficiently. In this study, we introduce a high-throughput pipeline that leverages OpenAI’s Generative Pre-Trained Transformer Model (GPT) to automate the extraction and analysis of gene function information. We applied this approach to 84,427 publications on *Saccharomyces cerevisiae* and 6,452 publications on *Schizosaccharomyces pombe*, identifying 3,432,749 relationships for budding yeast and 421,198 relationships for *S. pombe*. This resulted in a comprehensive, searchable online Knowledge Graph database, available at <u>yeast.connectome.tools</u> and <u>spombe.connectome.tools</u>, which offers users extensive access to various interactions and pathways. Our analysis underscores the power of integrating artificial intelligence with bioinformatics, as demonstrated through key insights into important nodes like Hsp104 and Atg8 proteins. This work not only facilitates efficient data extraction in yeast research but also presents a scalable model for similar studies in other biological systems.

**HIGHLIGHTS:**

- Generated Yeast Knowledge Graphs from full-text research articles.
- Analyzed over 90,000 publications for *Saccharomyces* and *Schizosaccharomyces* species.
- Extracted millions of relationships using GPT-based natural language processing.
- Yeast Knowledge Graphs accessible through interactive web platforms and APIs.
- Advanced tool enabling insights into gene networks and functional interactions.
