## Supplementary Table S6 for "Yeast Knowledge Graphs Database for Exploring *Saccharomyces cerevisiae* and *Schizosaccharomyces pombe*"

### Sheet: Yeast
Supplementary Table S6A: Manual Accuracy Assessment of Edges in Yeast Knowledge Graphs
Related to Figure 3E
Source	Relationship	Target	Gene	PMID	p_source	Is it correct?
GCN2 KINASE	function in	IMMUNE RESPONSES	GCN2	25912940	titleabstract	Yes
Sse1	require for	production of FFL-GFP	SSE2	24671421	fulltext.txt	Yes
CYS1121	dock into	NBD2	ICL2	24825346	TITLEABSTRACT	Yes
TEL1 gene	functionally relate to	yeast checkpoint gene MEC1	MRE11	11553325	fulltext.txt	Yes
Rpt C-tails	be insert into	alpha-pockets	RPT2	29636472	fulltext.txt	Yes
Tpi1	a	potential vaccine and drug target	TPI1	34210257	fulltext.txt	Yes
indices 43, 45, and 46:	correspond to	net thresholds in ROX1	YAP1	26420504	fulltext.txt	Yes
CYC1-242-N	none	HPLC	YOR253W	12507466	fulltext.txt	Yes
DDC2	integral in	ATR AND MEC1 ACTIVATION	MEC1	18760607	Fulltext	Yes
HR:	critical for	RECOVERY OF STALLED AND COLLAPSED REPLICATION FORKS	RAD51	21704205	INTRO
RNA STRUCTURES	prevalent in	ZEBRAFISH GENES	URA4	36095128	DISCUSS	Yes
ONE REGION OF SGT2	interact with	PRION DOMAIN OF SUP35 AND TAIL-ANCHORED PROTEINS	HSP104	23045389	titleabstract	Yes
BETA-BARREL PROTEIN ASSEMBLY	depend on	TOM (SAM) COMPONENTS DIFFERENTLY	TOM40	15326197	RESULTS	Yes
KAT-GCN5	have a role in	RESPIRATION	GCN5	30524288	TITLEABSTRACT	Yes
Omniplate	a powerful tool for reveal	biological regulation	MTH1	35617352	fulltext.txt	No
SEC9P AND SPO20P	be not test	FOR KARYOGAMY ROLE	SEC20	24152736	RESULTS	Yes
RNA POLYMERASE II (POL II)	unique to	CTD	THR4	11387325	Fulltext	No
NUA4	acetylate	HTZ1 LYS 14 (K14)	SWR1	16543219	titleabstract	Yes
Atg22Delta	increase	cytosolic contents of glycine in total phospholipids	ATG22	31890026	fulltext.txt	Yes
TRAPPII	may be	GUANINE NUCLEOTIDE EXCHANGE FACTOR FOR YPT31P	TRS120	16314430	DISCUSS	Yes
SPIN90	bind	SH3 DOMAIN OF SYNDAPIN	COS7	16999739	titleabstract	Yes
Npr1	provide	negative feedback	PAR32	30156471	fulltext.txt	Yes
Acknowledgments	thank to	Jianhua Zhang	SRB5	8324825	fulltext.txt
DIPLOID CELLS	can proliferate peroxisome	IN RESPONSE TO OLEATE AS SOLE CARBON SOURCE	PEX5	9681685	titleabstract	Yes
FOB1:	associate first	WITH THE RFB SITE	TOF2	19362534	Fulltext	Yes
SWR-C	elevate	SPONTANEOUS MUTATION RATE OF POL3-L612M STRAIN	EXO1	25463393	TITLEABSTRACT	Yes
RAM1	lack	FTASE ACTIVITY	RAM1	1860864	titleabstract	Yes
Ctp1:	require for	telomere maintenance	CTP1	1793671	fulltext.txt	Yes
FAA1:	deletion decrease	FATTY ACID IMPORT NEARLY 3-FOLD	FAT1	12601005	Fulltext	Yes
ALTERATIONS IN CDK/CDC14-DEPENDENT PHOSPHORYLATION OF SPC110	generate	ABNORMAL OSCILLATORY SPB MOVEMENTS	SPC110	27852625	TITLEABSTRACT	Yes
RCC1-RAN SYSTEM	involve in	TRANSCRIPTION/SPLICING	GTR1	11073942	Fulltext	Yes
C-VPS COMPLEX	identify as	HOMOTYPIC FUSION AND VACUOLE PROTEIN SORTING (HOPS)	VPS33	11062257	DISCUSS	Yes
KINETOCHORE	essential for	CHROMOSOME SEGREGATION	HSP82	19398558	Fulltext	Yes
CSM1-LRS4	tether	RDNA TO THE NUCLEAR ENVELOPE	LRS4	19549493	Fulltext	Yes
Cdc42	regulate	cytoskeletal organization	CDC42	8805275	fulltext.txt	Yes
AIR PLASMA JET	induce	DNA DOUBLE-STRAND BREAKS (DSBS)	SOD1	25086216	Fulltext	Yes
LCERF134	bind directly to	PROMOTER OF LCGPPS.SSU1 AND SIGNIFICANTLY ACTIVATES IT	SSU1	36716839	Fulltext	Yes
Adenylyl cyclase/PKA cascade	control expression of	FLO11	RAS2	16297653	fulltext.txt	Yes
CM-HMGR ACTIVITY	increase after	POLLINATION	HMG1	11370859	titleabstract	Yes
CDC25 A	degrade during	MITOTIC EXIT	CDH1	12234927	titleabstract	Yes
RAD2 MUTANTS:	transform	WITH INTEGRATING PLASMID CONTAINING 9.3-KILOBASE PAIR FRAGMENT	RAD2	6366519	titleabstract	Yes
SWR-C	require for	DSB BINDING AT NUCLEAR PORES	MPS3	25066231	Fulltext	Yes
MAD1P, MAD2P	kinetochore - bind	NOCODAZOLE-TREATED CELLS	BUB2	14769859	RESULTS	Yes
INVOLVEMENT OF MULTIPLE G1 CYCLINS	promote	PRB HYPERPHOSPHORYLATION AND CELL-CYCLE PROGRESSION	CLN1	7958855	titleabstract	Yes
Sup35 oligomers	be	diffuse in the cytoplasm of [PSI+] cells	SUP35	2064388	fulltext.txt
H2A.Z	incorporation	GENOMIC LOCALIZATION	INO80	31722407	TITLEABSTRACT	No
K14	influence	K4ME3	SPP1	25127513	TITLEABSTRACT	Yes
PEPTIDE:	contain	27 RESIDUES OF BASIC REGION OF GCN4	GCN4	1386254	titleabstract	No
CITRATE SYNTHASE FROM EITHER GENE	sufficient for	METABOLIC ROLES	CIT1	3023912	titleabstract	No
H1	show	developmental changes in association with transcriptionally active genes	SNF5	10445029	fulltext.txt	Yes
MUSCULUS (AMID)	overexpresse in	Î”NDH MEMBRANES	NDI1	26063804	Fulltext	No
MICROTUBULE DEPOLYMERIZATION	cause	SLOW REFORMATION OF GOLGI STACKS	SAR1	9852147	INTRO	No
MRC1	loss of dna - bind	LOSS OF REPLICATION BARRIER ACTIVITY	MRC1	26201080	TITLEABSTRACT	No
Understanding biofilm formation:	important for	developing effective drug therapies	HEK2	28673928	fulltext.txt	Yes
Vac14p	require for	steady-state levels of PtdIns(3,5)P2 during vegetative growth	VAC7	11889142	fulltext.txt	Yes
control of expression of	yeast GAL gene	analyzed at biochemical level	GAL80	17121853	fulltext.txt	Yes
Hek2 expression	downregulate after	9.5 dpc	HEK2	7893599	fulltext.txt	Yes
Asc1	require for	CATylation despite arrest occurring	HEL2	28223409	fulltext.txt	Yes
RIM9	share	SMOOTH COLONY MORPHOLOGY	ACT1	8417990	titleabstract	Yes
SYNTHESIS OF CHITIN	primary target	CONGO RED	RCR1	15590673	Fulltext	Yes
TOPBP1	possess region similar to	REV1	RAD4	9461304	titleabstract	Yes
RAD56:	confer sensitivity to	X-RAYS	RAD2	80746	Fulltext	Yes
PP2A	have	structure	TPD3	15347656	fulltext.txt	Yes
ALG9 GENE	encode	MIDDLE-ARM TERMINAL ALPHA1,2-MANNOSLYTRANSFERASE	ALG12	12460943	titleabstract	Yes
Pex11-Mdm34/ERMES interaction	do not influence	recruitment of membrane fission machinery in presence of fatty acids	MDM12	25769804	fulltext.txt	Yes
PLD-DERIVED PA	decrease phosphorylation	OF YAP	YAP1	31999306	RESULTS	Yes
AOPPT	have	TPR DOMAIN NEAR N-TERMINAL REGION	PPT1	17475320	Fulltext	Yes
VTA1:	promote	VPS4 FUNCTION AND ATPASE ACTIVITY	VTA1	28714467	INTRO	Yes
VPS29 MUTANTS	have	REDUCED PRIMARY ROOT LENGTH AND FEWER SECONDARY ROOTS	VPS29	17889650	Fulltext	Yes
YRL222 (MMS4Î”::KANMX4 IES2Î”::URA3) STRAIN	derive from	BY4741	MUS81	26068713	Fulltext	Yes
SUBSTITUTION OF GLYCINE HYDROGEN AT POSITION 100 WITH HYDROPHOBIC SIDE CHAIN OF VALINE	decrease bind	TO WILD-TYPE AND MUTANT TARGETS	SCEI	21029741	RESULTS	Yes
C-TERMINAL 6HA TAG:	exacerbate	SUMO-SITE MUTANT PHENOTYPES	SGS1	32540865	TITLEABSTRACT	Yes
Mitochondria	label and extract with	digitonin	MSS51	25253699	fulltext.txt	Yes
OVEREXPRESSION OF H2A-H2B:	decrease	CLN3 EXPRESSION	RAD53	20502685	TITLEABSTRACT	Yes
TOP2	have	a direct role in fragility at regions of highly stable DNA secondary structures	TOP2	32501506	fulltext.txt	Yes
SARLP:	partially solubilize by	2 M UREA OR 1% TRITON X-100	SAR1	1907491	Fulltext	Yes
cerevisiae strain LMY94	label with	Bodipy FL-PC	LEM3	16204231	fulltext.txt	Yes
Rdh54	accelerate rate of	rad51 A265V dissociation from dsDNA	RAD51	21558173	fulltext.txt	Yes
PDS5	require for	MAINTENANCE OF HETEROCHROMATIN	PDS5	31278118	titleabstract	Yes
MICROSATELLITE INSTABILITY (MIN)	detect	IN HCT116 PARENTAL CELL LINE AND DRUG-SELECTED COUNTERPARTS	MLH1	12107548	titleabstract	Yes
EGTA ELUATES:	be stain with	COOMASSIE BLUE	RFA1	21075850	Fulltext	Yes
WILD TYPE YPH499	shift to	10Â°C	CTT1	12859956	Fulltext
REDUCING LEVELS OF H3K79 METHYLATION	partially suppress	SENSITIVITIES	RAD53	25786853	titleabstract	No
OYE2 C terminus	interact with	Bax	OYE2	17897954	fulltext.txt	Yes
ULP1 RETENTION	prevent	NUCLEAR PROTEIN LEAKAGE	NUP133	36562208	titleabstract	Yes
Replication inhibition	trigger	Rev1-dependent mutagenesis	REV1	24049079	fulltext.txt	Yes
PRK EXPRESSION CASSETTE	place under the control of	PYEN1 OR PDAN1 PROMOTER	DAN1	29416562	TITLEABSTRACT	Yes
Schneiter C.De Virgilio	regulate	Pah1 phosphatidate phosphatase activity	SPO7	30201264	fulltext.txt	No
UBC1	charge with	K48R UBIQUITIN	UBC1	26306044	Fulltext	Yes
GAD1	be	aging genes	UGA3	21371425	fulltext.txt	Yes
KAR3	heterodimer with	SINGLE MOTOR DOMAIN	CIK1	12446697	Fulltext	Yes
MAU2-NIPBL	a	loader complex for cohesin in human cells	SMC3	33868354	fulltext.txt	No
PUS1	involve in	TRNA:PSEUDOURIDINE SYNTHESIS	RAD53	30377154	TITLEABSTRACT	Yes
Exo1	degrade by	autophagy	RPH1	28334815	fulltext.txt	Yes
Presence of Su e and Su g	support assembly	of cytochrome bc1-COX supercomplex	COX4	18187422	fulltext.txt	Yes
MAC1-DEPENDENT TRANSCRIPTIONAL INITIATION	necessary and sufficient for	RAD9 RECRUITMENT TO ACT1 CODING REGION	ACT1	31784768	titleabstract	Yes
early genes	be involve in	synapsis of homologs	NDT80	20543984	fulltext.txt	Yes
CSN-like complex	include	Csn5	PCI8	12672462	fulltext.txt	Yes
MLH1-MLH3:	nick	SUPERCOILED DNA	MSH2	24403070	Fulltext	Yes
STH1 BINDING	observe in	CODING REGIONS OF RAP1 TARGET GENES	STH1	25457164	INTRO	Yes
SME INTRON: BRANCHPOINT POSITION	differ from	P120 AND XTF	SME1	12022225	titleabstract	Yes
RSC/PARTIALLY UNWOUND NUCLEOSOME COMPLEX	facilitate Gal4 bind	BUT IS NOT ABSOLUTELY REQUIRED	GAL10	20434983	DISCUSS	Yes
As(V)	abrogate expression of	FET3	YAP3	31172012	fulltext.txt	Yes
Interactions between Rad51 paralogs	show by	yeast two-hybrid assay	RAD51	12427746	fulltext.txt	Yes
1YAHH20 contains	site - direct mutation in	the active site of the RT domain of aI1	AI1	9737919	fulltext.txt	Yes

### Sheet: Pombe
Supplementary Table S6B: Manual Accuracy Assessment of Edges in Fission Yeast Knowledge Graphs
Related to Figure 3F
Source	Relationship	Target	Gene	PMID	p_source	Is it correct?
SXA2:	involve in	PHEROMONE RECOVERY	SXA2	8736868	titleabstract	Yes
MAD3 PHOSPHO-MIMICS	inhibit	APC/C ACTIVITY	MAD2	26882497	Fulltext	Yes
Mcm4	associate with	cancers	mcm4	26246602	fulltext.txt	No
ypt4Delta	increase	cell size	tor1	28944093	fulltext.txt	No
RHP51+ AND RAD51	show	STRUCTURAL AND FUNCTIONAL HOMOLOGY	RAD51	8233794	titleabstract	No
RHP51	interact with	RAD22 (RESIDUES 102-365)	RHP51	12050150	Fulltext	No
MOK1P	require for	NEW CELL WALL SYNTHESIS	MOK1	12673626	titleabstract	Yes
LEM2	accumulate at	SPB DURING INTERPHASE BUT NOT MITOSIS	MAN1	22540024	Fulltext	No
MSPS1 AND MDLP1	be involve in	DETERMINING UBIQUINONE SIDE CHAIN	DPS1	16262699	titleabstract	Yes
eso1 mutants	do not relieve	silencing at pericentric regions	mis4	23050226	fulltext.txt	Yes
nse1-C216S	dependent on	PRR	smc5	21976700	fulltext.txt	No
1-PYROPHOSPHATASE ACTIVITY:	conserve	IN THIS FAMILY	ASP1	33544225	Fulltext	Yes
rad54	increase	sensitivity to TBZ	rad54	27697832	fulltext.txt	Yes
SIRNAS	load into	ARGONAUTE (AGO1)	CID12	18948543	Fulltext	Yes
Notch intracellular domain	necessary for	signal transduction	cdc10	9604939	fulltext.txt	Yes
MUTATION OF REC8 GENE	lead to	ABSENCE OF LINEAR ELEMENT POLYMERIZATION	RAD21	10207075	titleabstract	Yes
MRNA TRANSCRIPT LEVELS	correlate with	POST-TRANSCRIPTIONAL GENE REGULATORY MECHANISM	BYR3	17981703	titleabstract	No
APN1:	major AP endonuclease	IN YEAST	APN1	33386486	Fulltext	Yes
NUP133A	a potential orthologue of	NUP84 VERTEBRATE NUP107-160 NUCLEAR PORE SUBCOMPLEX CONSTITUENT	NUP85	15226438	titleabstract	Yes
MT-DRIVEN MULTIMERIZATION:	continuous addition and removal of	SUBUNITS	ASE1	18976915	Fulltext	No
RGS1	interact with	MAM2 AT PLASMA MEMBRANE	RGS1	23900842	Fulltext	Yes
RAD1, RAD3, RAD17, RAD26 MUTANTS	cause	TELOMERE SHORTENING	CDC2	9487130	titleabstract	No
rhp55(+)	different epistasis group than	rad22(+)	rad22	10430583	titleabstract.txt	Yes
PAC FORMATION	prevent	DEGRADATION OF MISFOLDED PROTEINS	RHO1	32075773	Fulltext	Yes
SIB1(+)	repress by	FEP1	SIB1	20435771	titleabstract	Yes
DOMINANT NEGATIVE MUTATIONS OF RHO3	abolish	INTERACTIONS WITH EXO70 AND MYO2	MYO2	10207081	titleabstract	Yes
CHECKPOINT:	not compromise in	CDC25 OVEREXPRESSING STRAIN	CDC2	17102632	titleabstract	Yes
RuraR system	cause	recombination dependent genome rearrangements upon replication fork arrest	rad52	23118915	fulltext.txt	No
ZUP1	recognize	Ile-44 patch of ubiquitin	zup1	35058438	fulltext.txt	No
TATA BOX MUTATION IN SRG1 PROMOTER	de - represse	SER3 EXPRESSION	TGP1	29122971	Fulltext	Yes
ANTIMYCIN:	reflect	ATP SYNTHASE DEFICIENCY	15S_RRNA	21727087	RESULTS	No
Mmi1	require for	heterochromatin maintenance in Mmi1 target genes	ccr4	26279681	fulltext.txt	Yes
Replication stress	induce	changes in subcellular localization of Flp1	cds1	18385517	titleabstract.txt	Yes
Pho7-DNA structures	reveal	shared determinants of target site specificity	pho84	32720681	fulltext.txt	Yes
H3K9me islands	be scatter on	chromosome arms	swi6	36830746	fulltext.txt	Yes
Sds23	contribute to	proper positioning of elongating spindles	sds23	33280247	fulltext.txt	Yes
Nro1/Ett1	involve in	O2-mediated gene control	nro1	21610214	titleabstract.txt	Yes
INDUCTION OF BICISTRONIC TRANSCRIPT	under the control of	MEIOSIS-SPECIFIC TRANSCRIPTION FACTOR STE11	RAD24	10908327	titleabstract	Yes
SSZ1 CHAPERONE	involve in	HETEROCHROMATIC SILENCING	SSZ1	29187422	Fulltext	Yes
GFP-11E3.11C PH DOMAIN	regulate by	PI(3,4)P2 AND/OR PI(3,4,5)P3	PTN1	15249580	Fulltext	Yes
Mfc1	localize at	forespore membrane	ctr4	21828039	fulltext.txt	Yes
PRK1DELTA	suppresse	END3DELTA TEMPERATURE SENSITIVITY	PAN1	9885245	Fulltext	Yes
Ctp1 C-terminal domain (ctp1-CD)	mutant	reported to be specifically clipping deficient	rad50	27325741	fulltext.txt	Yes
MBP-HRAD9 FUSION PROTEIN	remove from	MBP-HRAD9 PREPARATIONS	RAD9	10713044	Fulltext	Yes
AACCCT-BOX SEQUENCE	do not perfectly match	GATA CONSENSUS SEQUENCE	AMS2	27901072	Fulltext	Yes
PAP1-POSITIVE CELLS	show enhanced level of	PBH1 MRNA	PBH1	17473896	titleabstract	Yes
Pot1	increase	telomere association	rap1	24244195	fulltext.txt	No
Dialysis	ammonium sulfate precipitate dialyze against	buffer K + 50 mM KCl	rad14	8621533	fulltext.txt	No
ODS MUTATIONS	affect splice of	PRE-MRNAS FROM ENDOGENOUS GENES	URA4	17130122	Fulltext	Yes
Deletion of Ku complex	allow	Exo1 access to DSBs	exo1	27325741	fulltext.txt	Yes
MCM10	require for elongation step	DNA REPLICATION	CDC23	12853124	Fulltext	Yes
EXO1	inducibly recruit	TO THE DSB	EXO1	30885940	Fulltext	Yes
GTP binding to Cdc10	critical for	assembly of the septin collar	cdc10	14993234	fulltext.txt	Yes
CTNNBL1	interact with	CDC5L NLS3	U6	21385873	RESULTS	Yes
CELLS	exhibit preferred uptake	OF HIGH-QUALITY NITROGEN SOURCES SUCH AS AMMONIUM AND GLUTAMATE	CAT1	36302945	Fulltext	Yes
H2O2-DEPENDENT GENES	highly express mrnas	BIASED NUMBER OF LYSINE-CODING CODONS AAA VERSUS AAG	CTU1	23874237	Fulltext	No
SPO13	do not recruit ypt2	WHEN ECTOPICALLY EXPRESSED	YPT2	28876998	Fulltext	Yes
PRB58 PLASMID	contain	S.CEREVISIAE SUC2 GENE	SUC2	3292286	Fulltext	Yes
CDC48 AND UFD1 MUTANTS:	show defect in	DSC1 GLYCOSYLATION	UFD1	28821619	Fulltext	Yes
chromatin loops	repair when on the	axis	rec25	23395004	fulltext.txt	No
ZFS1	suppresse	CDC16-116	DMA1	10462526	titleabstract	Yes
Loss of S173	epistatic with	mutation in DNA polymerase delta (cdc6.23) when DNA is alkylated by MMS	cdc6	29092815	fulltext.txt	Yes
CHK1:	inactivate	MIK1+ GENE	CDC18	25533348	Fulltext	No
REMOVAL OF CDK9 CARBOXYL-TERMINAL EXTENSION	lead to	HYPERSENSITIVITY TO NUTRIENT LIMITATION	CDK7	22508988	titleabstract	Yes
SPP1(+)	encode	CATALYTIC SUBUNIT	SPP1	11160827	titleabstract	Yes
P.CARINII CDC25:	unable to fully restore	DNA REPLICATION CHECKPOINT	CDC25	11029470	Fulltext	Yes
DONOR LOCI	remain silent in	K√é¬î::URA4 CELLS	URA4	8689692	Fulltext	Yes
sdg1	enhance by	addition of ammonium chloride in auxotrophs	sdg1	36301993	fulltext.txt	No
PCDC16-MYC/JK210	linearize with	NDEI	CDC16	9742395	Fulltext	Yes
MIS14MIS14 MUTANT	require	MIS15-MIS18 FOR ASSOCIATION WITH MIS6 AND SPCENP-A	MIS15	15369671	Fulltext	No
In fission yeast Schizosaccharomyces pombe: condensin	have	Cnd3/NCAPG	cut3	31072933	fulltext.txt	Yes
LOZ1 TRANSCRIPTION FACTOR	facilitate	ZINC-DEPENDENT CHANGES IN GENE EXPRESSION	LOZ1	26940262	Fulltext	Yes
Half-bridge structure of SPBs	important for	SPB reorganization	cdc31	22438582	fulltext.txt	Yes
MUTANTS	sensitive to	DOXORUBICIN	RAV1	18441123	titleabstract	Yes
N-TERMINAL LID	unknown if it allosterically regulate	RAP1-BINDING	BQT4	30503780	Fulltext	Yes
REGULATORY PROTEINS	modify	MICROTUBULAR DYNAMICS AT SPECIALIZED REGIONS	TEA1	12034771	Fulltext	Yes
Sst2catE286A	occupy	the distal site	sst2	24787148	fulltext.txt	No
ANK1DELTA(1-155)-GFP CELLS:	display	ENDOCYTIC DEFECTS	ANK1	37163016	Fulltext	Yes
major loci	of new heterochromatin be outside	pericentric regions	epe1	26518661	fulltext.txt	No
ASCUS WALL	require	ACTIVITY OF AGN2	AGN2	19542306	titleabstract	No
For3	involve in	polarization	for3	21865598	fulltext.txt	No
Spc1p and Spc2p of yeast SPC	be	functionally distinct	spc2	8910564	fulltext.txt	Yes
LINE PROTEINS:	cooperatively form	FILAMENTOUS STRUCTURE	HOP1	33825974	Fulltext	Yes
INO80C	facilitate	TRANSCRIPTION	INO80	31919190	Fulltext	No
Mutations in Map3	trigger	reproductive isolation in S.pombe strains	mam2	3066856	fulltext.txt	Yes
SNU1	base - pair with	5√Ç¬Ä¬≤SS	PRP2	34706246	Fulltext	Yes
PSM1 K536 AND K1200 MUTANTS:	show positive genetic interaction with	MUS81DELTA	PSM1	29898918	Fulltext	No
TAD1	interact directly with	MOC1 IN THE NUCLEUS	TAD1	22434193	Fulltext	Yes
Cdc25	overexpression lead to	increased break-induced chromosome rearrangements	cdt2	24623809	fulltext.txt	Yes
ALP14	localization behavior in alp7delta cell	CONSISTENT WITH DEFECTS IN NUCLEATION	MTO1	29779879	Fulltext	Yes
TRANSIENT DEPLETION OF CLR-C COMPLEX	block	HETEROCHROMATIN ASSEMBLY IN TAS3WG STRAIN	TAS3	21060862	Fulltext	Yes
Cross-link-induced double-strand break formation	normal in	Mus81(-/-) cells	rad51	16107704	titleabstract.txt	Yes
TEL1ATM	over - expression bypass	RAD3ATR-RAD26ATRIP COMPLEX REQUIREMENT	MRE11	20140190	Fulltext	Yes
PAC formation	an	early strategy during adaptation to mild heat shock	mas5	37446379	fulltext.txt	Yes
CgMsn2	accumulate in	nucleus under stress conditions	msn2	1854739	fulltext.txt	Yes
Rpb1p mutant strains	create through	concatamerization of DNA fragments	lsk1	17502918	fulltext.txt	Yes
MAD1	discover in	SIMILAR FASHION	BUB1	11352911	Fulltext	Yes
SMC1-D1164E	mimic Eco1 acetylation	BLOCKS COHESIN ATPASE	SMC1	26583750	Fulltext	No
BRCA2	coimmunoprecipitate with	DSS1 IN MCF7 CELLS	DSS1	10373512	titleabstract	Yes
RAD60 SLD2	have a conserve interface with	UBC9	SLD2	19363481	Fulltext	No
Ath1Pbp1/Ataxin-2	function together with	Mkt1	mkt1	31822915	fulltext.txt	Yes
RIK1 CPSF_A DOMAIN	be require	FOR H3K9 METHYLATION WITHIN CENTROMERIC DG REPEATS	RIK1	20705239	Fulltext	Yes
SLA1P	associate with	ABP1P	ARP2	11950888	titleabstract	Yes
INHIBITION OF NUCLEAR EXPORT	result in	ACCUMULATION OF MEI2P IN THE NUCLEUS	MEI2	11423126	Fulltext	Yes
CALCIUM-ACTIVATED PATHWAYS	control	ONSET OF MITOSIS	OSS1	9521328	titleabstract	Yes
LATS1:	deficient in	SOFT-TISSUE SARCOMAS, OVARIAN TUMORS, AND PITUITARY DYSFUNCTION	CDC13	11084332	Fulltext	No
CDC25	monitor by	WESTERN BLOT WITH ANTI-CDC25 ANTIBODIES	STY1	15629716	Fulltext	No
Tom70	require for	budding yeastmitochondrial localization of SEN subunits	tom70	30228203	fulltext.txt	Yes
CTR4	not extract by	0.2M NA2CO3	CTR5	11274192	Fulltext	Yes
mutants	lack	Rhp6 display drug-resistant phenotypes	rhp6	23209828	fulltext.txt	Yes
ASPERGILLUS NIDULANS SLDI(RAD50)	interact with	BIME(APC1)	APC1	15948962	titleabstract	Yes
HRAP1:	do not show cooperativity	WITH TRF2	RAP1	10850490	Fulltext	Yes
ATP hydrolysis	increase	binding affinity of H3-H4 to DNA	abo1	33658433	fulltext.txt	Yes
GRC3-FLAG	dependent on	SWI6 AND CLR4	SWI6	21385875	Fulltext	No
STP1	require for	HYPOXIC GROWTH AND VIRULENCE	STP1	19818023	Fulltext	Yes
OXIDATIVE STRESS	associate with	CARDIOVASCULAR AND NEURODEGENERATIVE DISEASES, DIABETES, CANCER, PSYCHIATRIC DISORDERS, AND AGING	STY1	36626368	Fulltext	Yes
GTI1/PAC2 FAMILY PROTEINS	regulate	MORPHOGENIC TRANSITION IN YEASTS	PAC2	23895552	titleabstract	Yes
HOG1 KINASE-DEAD MUTANT	abolish recruitment to	CTT1, STL1, HSP12	STY1	18252721	Fulltext	Yes
Q34 modification stimulates	dnmt2 / pmt1 - dependent	C38 methylation in tRNAAsp	dnmt2	30715423	fulltext.txt	Yes
CDC48-UFD1-NPL4	involve in	PROTEASOME-DEPENDENT TURNOVER OF PLI1	CDC48	26221037	Fulltext	Yes
